# Analysis of CHD-7 defective dauer nematodes implicates collagen misregulation in CHARGE syndrome features

**DOI:** 10.1101/2021.03.26.437191

**Authors:** Diego M. Jofré, Dane K. Hoffman, Ailen S. Cervino, McKenzie Grundy, Sijung Yun, Francis RG. Amrit, Donna B. Stolz, Esteban Salvatore, Fabiana A. Rossi, Arjumand Ghazi, M. Cecilia Cirio, Judith L. Yanowitz, Daniel Hochbaum

**Author notes:** Authors contributed equally (Diego M. Jofré, Dane K. Hoffman). Department of Cancer & Cell Biology. Baylor College of Medicine. Houston, Texas, USA. Co-corresponding authors. **Correspondence:** Correspondence should be addressed to Dr. Daniel Hochbaum, Ciudad Universitaria. Intendente Guiraldes 2160, 4 piso. Laboratorio 79, CABA, Buenos Aires., C1428BGA, Argentina, Dr. Judith L. Yanowitz, Magee-Womens Research Institute, 204 Craft Avenue, Pittsburgh, PA, 15213, United States of America. **Author Contributions** Conceived and designed the experiments: DMJ, DKH, ASC, FAG, ES, MCC, JLY, DH. Performed the experiments: DMJ, DKH, ASC, MG, FRGA, DBS, ES, FAR, DH. Analyzed the data: DMJ, DKH, ASC, SY, FRGA, AG, MCC, JLY, DH. Drafted the manuscript: MCC, JLY, DH. Reviewed and edited the manuscript: DMJ, DKH, AG, MCC, JLY, DH.

## Abstract

CHARGE syndrome is a complex developmental disorder caused by mutations in the chromodomain helicase DNA-binding protein7 (CHD7) and characterized by retarded growth and malformations in the heart and nervous system. Despite the public health relevance of this disorder, relevant targets of CHD7 that relate to disease pathology are still poorly understood. Here we report that *chd-7*, the nematode ortholog of Chd7, is required for dauer morphogenesis, lifespan determination, and stress response. Consistent with our discoveries, we found *chd-7* to be allelic to *scd-3*, a previously identified dauer suppressor from the TGF-β pathway. Notably, DAF-12 promoted *chd-*7 expression, which is necessary to repress *daf-9* for execution of the dauer program. Transcriptomic analysis comparing *chd-7–*defective and normal dauers showed enrichment of collagen genes, consistent with a conserved role for the TGF-β pathway in formation of the extracellular matrix. To validate a conserved function for *chd-7* in vertebrates, we used *Xenopus laevis* embryos, an established model to study craniofacial development. Morpholino mediated knockdown of Chd7 led to a reduction in *col2a1* mRNA levels. Both embryonic lethality and craniofacial defects in Chd7-depleted tadpoles were partially rescued by over-expression of *col2a1* mRNA. We suggest that pathogenic features of CHARGE syndrome caused by Chd7 mutations, such as craniofacial malformations, result from the reduction of collagen levels, implying that the extracellular matrix might represent a critical target of Chd7 in CHARGE development.

**SIGNIFICANCE STATEMENT:** CHARGE Syndrome is a complex developmental disorder caused by mutations in the chromodomain helicase DNA-binding protein-7 (CHD7). Unfortunately, the cellular events that lead to CHARGE syndrome are still poorly understood. In *C. elegans*, we identified *chd-7* in a screen for suppressors of dauer formation, an alternative larval stage that develops in response to sensory signals of a harsh environment. We found that *chd-7* regulates expression of collagens, which constitute the worm’s cuticle, a specialized extracellular matrix. In frog’s embryos, we show that Chd7 inhibition leads to poor Col2a1, which is necessary and sufficient to exhibit CHARGE features. These studies establish *C. elegans* as an amenable animal model to study the etiology of the developmental defects associated with pathogenic Chd7.
