## Supplementary material for "Analysis of CHD-7 defective dauer nematodes implicates collagen misregulation in CHARGE syndrome features": DEGs

### Sheet: RNA_seq_84_genes_details_2021_0
Gene Name	baseMean	log2FoldChange	lfcSE	stat	pvalue	padj	weight
F25B3.2	374.6	-5.88705	0.291745	-13.3234	1.6912e-40	4.45254e-36	0.687145
Y65B4BL.1	910.063	4.16696	0.173357	12.5	7.46496e-36	1.10667e-31	0.610157
srw-85	463.423	3.98386	0.185715	10.6823	1.23193e-26	1.08113e-22	0.687145
col-42	4961.86	4.25884	0.213468	10.5816	3.62622e-26	6.69818e-22	0.24485
F48C1.9	99.2048	6.3531	0.467489	9.31167	1.25841e-20	1.88745e-17	2.41235
dpy-9	216.126	5.07108	0.332165	9.24566	2.33795e-20	1.09843e-16	0.64176
daf-9	140.153	6.62227	0.553164	8.35605	6.48526e-17	7.27627e-14	2.30347
ztf-30	67.5237	5.27959	0.394312	8.31725	9.00312e-17	1.02983e-13	1.97698
F14H8.2	97.1106	6.61045	0.565053	8.15933	3.36893e-16	3.42539e-13	1.97698
H39E23.3	376.985	4.82142	0.354846	7.9511	1.84862e-15	4.86701e-12	0.687145
H02F09.3	80.0675	4.44074	0.325339	7.50213	6.27912e-14	4.48317e-11	2.30347
ref-1	182.721	4.2293	0.289066	7.71206	1.23799e-14	1.16151e-10	0.160686
K03D3.2	1105.18	3.86409	0.249838	7.4612	8.57383e-14	1.73638e-10	0.687145
grsp-1	327.304	4.78014	0.372391	7.46564	8.28949e-14	4.37484e-10	0.24485
col-103	3256.56	3.18887	0.14997	7.92741	2.23768e-15	9.88595e-10	0.00272993
str-18	130.743	-5.31221	0.474235	-6.98432	2.86247e-12	1.34166e-09	2.41235
fkb-7	210.33	3.82019	0.274073	6.64125	3.11041e-11	4.81707e-08	0.687145
Y37H2C.1	161.93	-3.8263	0.276352	-6.6086	3.87977e-11	5.67476e-08	0.687145
col-141	64.2094	3.85822	0.281257	6.60687	3.92543e-11	5.95115e-08	0.628052
cdh-10	305.989	3.85067	0.258586	7.15689	8.25255e-13	1.40832e-07	0.00530053
Y59E9AL.4	38.1791	4.52203	0.403892	6.24433	4.25628e-10	1.59181e-07	2.30347
nhr-155	36.8463	8.03101	0.967588	6.23303	4.57497e-10	1.63322e-07	2.30347
T05F1.7	51.0526	-4.82875	0.487791	-5.79911	6.66659e-09	2.60937e-06	2.00957
E02H4.8	34.5736	-8.01964	1.07533	-5.59795	2.16905e-08	5.23635e-06	3.12243
nhr-150	38.9151	4.46152	0.436562	5.63841	1.7163e-08	6.18034e-06	2.00957
str-112	90.6004	4.3294	0.41427	5.62291	1.87771e-08	7.32187e-06	1.78441
col-50	13945.4	3.36022	0.23904	5.69034	1.26789e-08	1.39232e-05	0.610157
str-166	21.508	-7.32809	0.987251	-5.39689	6.78052e-08	1.40306e-05	3.12243
nas-9	1187.94	4.22262	0.39573	5.6165	1.94868e-08	1.89423e-05	0.64176
F35F10.5	254.873	4.04849	0.325031	6.30244	2.93002e-10	3.33344e-05	0.00530053
C10C5.4	106.348	-3.44717	0.27291	-5.30273	1.14084e-07	3.73104e-05	1.78441
dsl-5	38.2193	3.8988	0.367043	5.17323	2.30087e-07	7.2897e-05	1.78441
F57B9.3	65.0833	3.38416	0.270111	5.12442	2.98453e-07	9.16915e-05	1.78441
F53G2.1	41.3697	-4.29731	0.471548	-4.87186	1.10554e-06	0.000329658	1.78441
T25B2.2	73.6519	-3.49021	0.310538	-4.79881	1.59613e-06	0.000348214	2.30347
lips-10	647.544	3.76368	0.348366	5.06272	4.13323e-07	0.000348214	0.610157
R148.7	26.8649	5.20737	0.679593	4.71955	2.36364e-06	0.000370127	3.12243
T05F1.8	99.1225	-4.01945	0.424301	-4.75949	1.94083e-06	0.000462158	1.97698
Y39B6A.1	115.331	3.48199	0.303641	4.88074	1.05688e-06	0.000462158	1.0608
fbxa-165	48.0358	4.72275	0.577438	4.71522	2.41449e-06	0.000468071	2.30347
lys-7	1342.47	3.77543	0.358419	4.9535	7.28922e-07	0.000468071	0.687145
C28C12.11	30.2587	-4.05174	0.446633	-4.5938	4.35253e-06	0.000600431	3.12243
F22G12.7	23.8266	4.87894	0.632281	4.55327	5.28192e-06	0.000664622	3.34357
chil-18	167.957	3.91002	0.377119	5.06478	4.0888e-07	0.000686603	0.24485
col-142	276.487	3.95033	0.404395	4.82284	1.4153e-06	0.000828038	0.687145
tag-344	19.6734	-4.86986	0.641071	-4.47667	7.58156e-06	0.000867444	3.43733
F57G4.11	20.8928	4.84431	0.625184	4.54956	5.37579e-06	0.00104666	1.97698
dpy-2	50.2049	3.48545	0.328114	4.52725	5.97555e-06	0.00113919	1.97698
nhr-234	18.717	4.69243	0.611748	4.40122	1.07646e-05	0.00117134	3.34357
oac-42	29.9162	-4.04984	0.466508	-4.39401	1.11279e-05	0.00117134	3.43733
K11H12.11	42.0466	4.47427	0.55382	4.46765	7.9085e-06	0.00139172	1.97698
catp-2	52.9391	3.64157	0.348611	4.70888	2.49083e-06	0.00139172	0.628052
srx-16	17.2601	-4.8775	0.661873	-4.3475	1.37695e-05	0.00140571	3.34357
irld-38	16.4783	-5.41919	0.823474	-4.15216	3.29359e-05	0.00151419	7.28715
srbc-32	20.6897	-4.73662	0.639569	-4.27886	1.87852e-05	0.0017976	3.43733
asp-18	25.1472	5.65522	0.856794	4.26615	1.98872e-05	0.00186907	3.43733
B0207.1	27.7679	-4.84018	0.668324	-4.24971	2.14049e-05	0.00197642	3.43733
Y42H9AR.5	137.54	3.61994	0.370846	4.36823	1.2526e-05	0.00368312	1.0608
srw-65	9.54144	-6.16562	1.03101	-4.04031	5.33803e-05	0.00524203	3.12243
F56A4.3	6.99987	-6.2896	1.04838	-4.09164	4.28342e-05	0.00579492	2.22872
T05E12.3	49.8818	-5.72363	0.915682	-4.06651	4.77214e-05	0.00614417	2.30347
H04M03.3	658.906	3.3231	0.30466	4.34286	1.40639e-05	0.00672565	0.610157
ule-1	1102.23	-5.06608	0.710406	-4.31596	1.58912e-05	0.00717527	0.635973
sru-40	63.5692	3.66446	0.387883	4.29112	1.77771e-05	0.00800106	0.628052
dct-7	18.612	4.14658	0.549916	3.90347	9.48229e-05	0.00845221	3.12243
ptr-8	1047.81	2.55081	0.131427	4.19101	2.77713e-05	0.0110781	0.687145
Y25C1A.14	26.4557	-4.22687	0.624948	-3.56329	0.000366235	0.0135703	7.28715
C34F11.8	573.87	2.9474	0.215723	4.39172	1.1246e-05	0.0137327	0.217869
spe-11	11.9826	6.41263	1.07738	4.09572	4.20852e-05	0.0138931	0.794223
clec-60	1116.32	4.20052	0.537753	4.09207	4.27538e-05	0.0160802	0.687145
ins-16	24.894	4.20571	0.576375	3.82687	0.000129782	0.0162687	1.97698
pals-8	16.3284	3.9057	0.544927	3.49716	0.000470245	0.0162687	7.28715
srx-34	56.6631	-2.96018	0.249122	-3.85425	0.000116087	0.0162687	1.78441
ZK105.13	149.985	3.15592	0.282534	4.09125	4.2905e-05	0.0163443	0.64176
grl-4	78.0577	3.05902	0.281409	3.76328	0.000167697	0.0175607	2.30347
col-184	420.107	3.64604	0.409452	4.0201	5.81735e-05	0.0215775	0.64176
F59A6.12	22.8579	-4.65241	0.73418	-3.61276	0.000302955	0.022796	3.12243
srw-67	13.079	-4.75442	0.743597	-3.70419	0.000212066	0.0248793	1.97698
F35F10.1	112.284	3.3483	0.36939	3.65009	0.000262151	0.0260618	2.30347
C54D2.1	19.882	-3.67796	0.457116	-3.67076	0.000241835	0.0276624	1.97698
T22C1.8	19.4672	-4.31774	0.665481	-3.48281	0.000496181	0.0319797	3.43733
srd-39	15.2891	-4.22159	0.633412	-3.50734	0.000452604	0.0319797	3.12243
C14C6.3	6.31847	6.0568	1.06505	3.80902	0.000139517	0.0382886	0.794223
pals-5	128.901	3.13465	0.305091	3.71904	0.000199982	0.0406015	1.0608
