## Supplementary material for "Analysis of CHD-7 defective dauer nematodes implicates collagen misregulation in CHARGE syndrome features": Strains

### Sheet: Hoja1
Strain Name	Genotype	Reference
N2	Wild type	CGC
OP609	unc-119(tm4063) III; wgls609 [chd-7::TY1::EGFP::3xFLAG + unc-119(+)]	CGC
VC606	chd-7(gk290) I	CGC
VC676	chd-7(gk306) I	CGC
QP1200	chd-7(tm6139) I	NBRP
CB1370	daf-2(e1370) III	CGC
DAH001	chd-7(gk290) I;daf-2(e1370) III	This Study
QP1239	chd-7(gk306) I;daf-2(e1370) III	This Study
QP1886	chd-7(tm6139) I;daf-2(e1370) III	This Study
CF1489	daf-16(mu86) I;daf-2(e1370) III	CGC
QP1770	chd-7(gk290) I;daf-2(e1370) III;wgIs609 [chd-7::TY1::EGFP::3xFLAG + unc-119(+)]	This Study
CF1903	glp-1(e2144) III	CGC
DAH002	chd-7(gk290) I;glp-1(e2144) III	This Study
CF1658	glp-1(e2144) III;daf-12(rh61rh411) X	CGC
RW11431	unc-119(tm4063) III; stls11431 [tag-192::H1-wCherry + unc-119(+)]	CGC
QP1867	unc-119(tm4063) III; stls11431 [tag-192::H1-wCherry + unc-119(+)]; daf-12(rh61rh411) X	This Study
QP1979	daf-2(e1370) III;ncls13[ajm-1::GFP]	This study
QP1980	chd-7(gk290) I;daf-2(e1370) III;ncls13	This study
QP1981	chd-7(tm6139) I;daf-2(e1370) III;ncls13	This study
CB1372	daf-7(e1372) III	CGC
QP2017	chd-7(gk290) I;daf-7(e1372) III	This study
QP2019	chd-7(gk306) I;daf-7(e1372) III	This study
QP2018	chd-7(tm6139) I;daf-7(e1372) III	This study
DR609	daf-1(m213) IV	CGC
QP2012	chd-7(gk290) I; daf-1(m213) IV	This study
QP2-13	chd-7(tm6139) I; daf-1(m213) IV	This study
DR77	daf-14(m77) IV	CGC
QP2043	chd-7(gk290) I; daf-14(m77) IV	This study
CB4108	fog-2(q71) V	CGC
QP1975	chd-7(gk290) I; him-5(ok1896) V	This study
QP2023	chd-7(tm6139) I; him-5(ok1896) V	This study
QP1988	chd-7(tm6139) I; him-5(ok1896) V;wgIs609[chd-7::TY1::EGFP::3xFLAG + unc-119(+)]	This study
GL228	rrf-3(pk1426) II;daf-2(e1371) III
QP1238	chd-7(gk290) I; glp-1(e2141) III; daf-12(rh61rh411) X	This study
QP2026	chd-7(tm6139) I; daf-2(e1370) III; wgIs609[chd-7::TY1::EGFP::3xFLAG + unc-119(+)]	This study
ST65	ncIs13[ajm-1::GFP]	CGC
