## Supplementary material for "Analysis of CHD-7 defective dauer nematodes implicates collagen misregulation in CHARGE syndrome features": Longevity

### Sheet: TODO_PARA_PAPER
Strain	Genotype	* Animals	Mean LS	Standard Error	Median diff. from cntl	Max LS	Bonferroni P value	Ref. Cntl.
N2	Wildtype	118/200	18.12	0.46		31
OP609	CHD-7::GFP	80/201	13.39	0.45	-0.261	24	0	vs N2
VC606	chd-7(gk290)	95/200	14.91	0.46	-0.1771	27	2.8e-06	vs N2
VC676	chd-7(gk306)	101/201	16.53	0.44	-0.0877	27	0.0134	vs N2
N2	Wildtype	104/211	19.02	0.48		29
OP609	CHD-7::GFP	67/209	14.99	0.54	-0.2118	29	1e-06	vs N2
VC606	chd-7(gk290)	68/203	15.86	0.46	-0.1661	27	2e-06	vs N2
VC676	chd-7(gk306)	86/216	17.26	0.53	-0.0925	27	0.0856	vs N2
N2	Wildtype	66/100	18.1	0.64		32
VC606	chd-7(gk290)	60/100	15.38	0.5	-0.1502	21	0.0005	vs. N2
N2	Wildtype	47/125	17.65	0.65		31
VC606	chd-7(gk290)	45/122	13.79	0.54	-0.2186	24	6e-06	vs. N2
N2	Wildtype	94/150	17.79	0.71		32
VC606	chd-7(gk290)	79/155	16.17	0.69	-0.091	32	0.1081	vs. N2
N2	Wildtype	77/150	19.72	0.53		26
OP609	CHD-7::GFP	74/150	15.06	0.55	-0.2363	26	3.7e-09	vs N2
N2	Wildtype	62/120	17.65	0.6		29
OP609	CHD-7::GFP	49/127	18.09	0.86	0.0249	31	0.6754	vs N2
N2	Wildtype	107/182	17.85	0.5		33
OP609	CHD-7::GFP	57/180	14.35	0.58	-0.196	24	3.5e-05	vs N2
N2	Wildtype	82/225	19.26	0.38		36
OP609	CHD-7::GFP	73/225	21.02	0.45	0.0913	38	0.0013	vs N2
CB1370	daf-2(e1370)	56/119	27.83	1.61		50
DAH001	chd-7(gk290);daf-2(e1370)	81/122	13.17	1.06	-0.5267	47	0	vs. daf-2
CB1370	daf-2(e1370)	101/165	35.58	0.88		55
DAH001	chd-7(gk290);daf-2(e1370)	69/194	17.47	1.2	-0.5089	45	0	vs. daf-2
	chd-7(gk306);daf-2(e1370)	60/152	37.18	1.58	0.0449	62	0.0892	vs. daf-2
	daf-16(mu86);daf-2(e1370)	79/155	18.85	0.67	-0.5297	35	0	vs. daf-2
CB1370	daf-2(e1370)	120/175	35.94	1.1		66
DAH001	chd-7(gk290);daf-2(e1370)	98/210	21.49	1.26	-0.402	53	0	vs. daf-2
	chd-7(gk306);daf-2(e1370)	91/175	37.59	1.77	0.0459	70	0.1141	vs. daf-2
	chd-7(gk290);daf-2(e1370);CHD-7::GFP	103/175	37.85	1.54	0.0531	63	0.1145	vs. daf-2
CB1370	daf-2(e1370)	70/228	27.9	1.31		55
DAH001	chd-7(gk290);daf-2(e1370)	28/210	19.13	1.69	-0.3143	36	0.0002	vs. daf-2
	chd-7(gk290);daf-2(e1370);CHD-7::GFP	44/204	30.84	1.47	0.1053	47	0.6571	vs. daf-2
	daf-16(mu86);daf-2(e1370)	62/146	14.48	0.54	-0.481	25	0	vs. daf-2
CB1370	daf-2(e1370)	116/145	40.54	0.97		63
	chd-7(gk290);daf-2(e1370);CHD-7::GFP	109/140	44.3	1.4	0.0927	68	0.0001	vs. daf-2
CF1903	glp-1(e2144)	103/128	30.4	1.27		56
DAH002	chd-7(gk290);glp-1(e2144)	116/153	25.46	0.75	-0.1625	44	4.2e-06	vs. glp-1
CF1658	glp-1(e2144);daf-12(rh61rh411)	120/153	21.36	0.99	-0.2973	40	1.9e-07	vs. glp-1
CF1903	glp-1(e2144)	92/126	31.15	0.96		46
DAH002	chd-7(gk290);glp-1(e2144)	118/137	23.26	0.52	-0.2532	35	0	vs. glp-1
CF1658	daf-12(rh61rh411);glp-1(e2144)	88/125	25.63	0.84	-17.72	46	2.2e-05	vs. glp-1
CF1903	glp-1(e2144)	143/150	32.9	1.15		77
DAH002	chd-7(gk290);glp-1(e2144)	113/148	28.37	0.79	-0.1376	55	0.0021	vs. glp-1
CF1658	glp-1(e2144);daf-12(rh61rh411)	131/148	25.99	0.96	-0.21	63	4.3e-05	vs. glp-1
